# Comprehensive identification of bacterial and archaeal habitat associations using IndicPiper

**DOI:** 10.64898/2026.11.19.767919

**Authors:** Clifton P. Bueno de Mesquita, Ben J. Woodcroft, Noah Fierer

## Abstract

Taxa that are prevalent and abundant in a particular habitat more so than other habitats can be considered indicators of that habitat. In addition to providing basic natural history information, indicator taxa can be used to verify metadata assignments in large public databases, identify potential contamination, and assess contributions of different source populations to a sink population. Despite these potential applications, a comprehensive database of microbial indicator taxa for major habitats of interest does not yet exist. Here we present IndicPiper, a database and methodology that uses the Sandpiper database combined with indicator taxa analysis to identify the habitat associations of bacterial and archaeal genera. IndicPiper includes a clearly defined methodology and set of functions such that any user with a list of habitats of interest could run the functions and generate their own database. IndicPiper uses the Genome Taxonomy Database (GTDB) for taxonomy, and the provided database or custom databases can be used to analyze any prokaryotic sample-by-taxa abundance table, including those from shotgun metagenomic and 16S rRNA marker gene sequencing. After presenting the methodology and results, we then present three applications of IndicPiper on actual modern and ancient DNA sequencing datasets. We used IndicPiper to assess the contribution of different source habitats to Lake Tjörnin sediments in Iceland over the past 2000 years, to paired indoor and outdoor dust samples from homes across the U.S, and to freshwater samples across the Willamette River watershed in Oregon, USA.
