## Supplementary material for "Comprehensive identification of bacterial and archaeal habitat associations using IndicPiper": Table S1

### Sheet: bc_filtering_summary
Table S1. Number of samples filtered out during within-habitat Bray-Curtis dissimilarity filtering. Samples with mean within-habitat Bray-Curtis dissimilarity > 3 standard deviations above the mean of all samples in the habitat were removed.
Habitat	Example_Habitat	n_category	n_kept	n_filtered	pct_filtered
freshwater sediment	freshwater sediment	small	2455	88	3.46
aquatic	freshwater water	small	3196	0	0
freshwater	freshwater water	large	9230	0	0
lake water	freshwater water	small	2166	0	0
pond	freshwater water	small	264	0	0
riverine	freshwater water	small	732	3	0.41
glacier	glacier	small	158	5	3.07
ice	glacier	small	120	0	0
human oral	human oral	large	9793	51	0.52
human saliva	human oral	small	1197	18	1.48
human skin	human skin	small	3029	0	0
human vaginal	human vaginal	small	1038	0	0
hydrothermal vent	hydrothermal vent	small	472	0	0
bovine gut	mammalian gut	large	5119	66	1.27
canine gut	mammalian gut	small	744	0	0
goat gut	mammalian gut	small	275	2	0.72
human gut	mammalian gut	large	211435	151	0.07
pig gut	mammalian gut	large	6191	30	0.48
sheep gut	mammalian gut	small	776	0	0
marine sediment	marine sediment	small	1674	8	0.48
marine	marine water	large	12015	20	0.17
seawater	marine water	small	3674	0	0
phyllosphere	phyllosphere	small	446	0	0
rhizosphere	soil	small	2942	116	3.79
soil	soil	large	51106	1419	2.7
wastewater	wastewater	large	12362	31	0.25
abattoir	not analyzed	small	70	1	1.41
activated sludge	not analyzed	small	2384	0	0
air	not analyzed	small	1225	0	0
algae	not analyzed	small	364	0	0
anaerobic digester	not analyzed	small	1105	9	0.81
annelid	not analyzed	small	328	9	2.67
ant	not analyzed	small	254	3	1.17
aquaculture	not analyzed	small	402	0	0
aquifer	not analyzed	small	55	0	0
bat gut	not analyzed	small	145	0	0
beach sand	not analyzed	small	99	0	0
bear gut	not analyzed	small	62	0	0
bee	not analyzed	small	504	4	0.79
biocrust	not analyzed	small	236	2	0.84
biofilm	not analyzed	small	2097	0	0
biofloc	not analyzed	small	57	0	0
biogas fermenter	not analyzed	small	192	0	0
bioreactor	not analyzed	small	2358	0	0
bioreactor sludge	not analyzed	small	704	0	0
brine	not analyzed	small	195	0	0
cave	not analyzed	small	207	2	0.96
chicken gut	not analyzed	small	2808	25	0.88
coal	not analyzed	small	101	2	1.94
cold seep	not analyzed	small	219	0	0
compost	not analyzed	small	1515	2	0.13
coral	not analyzed	small	165	0	0
coral reef	not analyzed	small	359	4	1.1
drinking water	not analyzed	small	768	4	0.52
dust	not analyzed	small	236	1	0.42
estuary	not analyzed	small	796	12	1.49
fertilizer	not analyzed	small	97	0	0
fish gut	not analyzed	small	677	0	0
food fermentation	not analyzed	small	1398	0	0
fossil	not analyzed	small	87	0	0
groundwater	not analyzed	small	1436	4	0.28
halite	not analyzed	small	82	2	2.38
honey	not analyzed	small	182	1	0.55
hospital	not analyzed	small	103	0	0
hot springs	not analyzed	small	1166	0	0
human blood	not analyzed	small	103	0	0
human feces	not analyzed	large	12377	0	0
human lung	not analyzed	small	790	0	0
human nasopharyngeal	not analyzed	small	1351	0	0
human sputum	not analyzed	small	184	1	0.54
human tracheal	not analyzed	small	207	0	0
human urinary tract	not analyzed	small	145	0	0
human viral	not analyzed	small	255	0	0
hypersaline lake	not analyzed	small	135	0	0
hyphosphere	not analyzed	small	96	0	0
indoor	not analyzed	small	761	0	0
insect	not analyzed	small	705	0	0
insect gut	not analyzed	small	776	0	0
invertebrate	not analyzed	small	1045	0	0
invertebrate gut	not analyzed	small	98	0	0
landfill	not analyzed	small	156	0	0
leaf	not analyzed	small	114	0	0
leaf litter	not analyzed	small	186	5	2.62
lichen	not analyzed	small	275	3	1.08
macroalgae	not analyzed	small	143	0	0
mangrove	not analyzed	small	173	3	1.7
marine plankton	not analyzed	small	1100	20	1.79
marsh	not analyzed	small	149	2	1.32
microbial mat	not analyzed	small	369	0	0
mine	not analyzed	small	78	1	1.27
mine drainage	not analyzed	small	243	0	0
mollusc	not analyzed	small	303	0	0
moss	not analyzed	small	413	13	3.05
mouse gut	not analyzed	large	19623	0	0
oil field	not analyzed	small	94	0	0
oil production facility	not analyzed	small	97	0	0
oyster	not analyzed	small	292	2	0.68
peat	not analyzed	small	1487	8	0.54
permafrost	not analyzed	small	212	3	1.4
plankton	not analyzed	small	77	1	1.28
plant	not analyzed	small	2532	0	0
plastic	not analyzed	small	461	0	0
plastisphere	not analyzed	small	295	0	0
poultry litter	not analyzed	small	147	0	0
rat gut	not analyzed	small	877	24	2.66
rice paddy	not analyzed	small	100	0	0
rock	not analyzed	small	254	0	0
root	not analyzed	small	952	0	0
rumen	not analyzed	small	470	9	1.88
salt lake	not analyzed	small	216	3	1.37
salt marsh	not analyzed	small	210	4	1.87
silage	not analyzed	small	134	0	0
sludge	not analyzed	small	3721	0	0
soda lake	not analyzed	small	59	0	0
spacecraft	not analyzed	small	93	0	0
sponge	not analyzed	small	442	0	0
straw	not analyzed	small	72	0	0
subsurface	not analyzed	small	315	0	0
termite gut	not analyzed	small	113	0	0
tick	not analyzed	small	60	0	0
tidal flat	not analyzed	small	52	0	0
tobacco	not analyzed	small	80	2	2.44
urban	not analyzed	small	1219	0	0
wetland	not analyzed	small	680	3	0.44
wood	not analyzed	small	71	0	0
