## Supplementary material for "Comprehensive identification of bacterial and archaeal habitat associations using IndicPiper": Table S2

### Sheet: repetition_metrics
Table S2. Repetition of samples in multipatt iterations. The IndicPiper database v2.1.0 built by the authors used 100 iterations of 225 samples per habitat. This table shows the degree to which samples had to be repeated over the iterations. Two habitats - mammalian gut and soil - had more than 100 * 225 samples, so there was no repetition of samples. The other 11 habitats by necessity had to rep…
Habitat	n_samples	n_used	mean_uses	median_uses	max_uses	pct_used_gt1
mammalian gut	224540	22500	1	1	1	0
human oral	10990	10990	2.047	2	3	100
soil	54048	22500	1	1	1	0
marine water	15689	15689	1.434	1	2	43.4
freshwater water	15588	15588	1.443	1	2	44.3
wastewater	12362	12362	1.82	2	2	82
human skin	3029	3029	7.428	7	9	100
freshwater sediment	2455	2455	9.165	9	11	100
marine sediment	1674	1674	13.441	13	15	100
human vaginal	1038	1038	21.676	22	24	100
phyllosphere	446	446	50.448	50	58	100
hydrothermal vent	472	472	47.669	48	53	100
glacier	278	278	80.935	81	88	100
