## Supplementary material for "Comprehensive identification of bacterial and archaeal habitat associations using IndicPiper": Table S3

### Sheet: TableS4
Table S3. Results for different minimum mean IndVal cutoff values (0.5, 0.6, 0.7). Shown are the number of indicator genera per habitat and the mean summed relative abundances in the target and non-target habitats. Results are from the same random subset of samples (n = 225 per habitat).
	0.5				0.6				0.7
Habitat	n	TargetMean	Non-targetMean		n	TargetMean	Non-targetMean		n	TargetMean	Non-targetMean
freshwater sediment	61	11.2	0.394		26	7.23	0.212		7	3.51	0.0772
freshwater water	47	28.8	0.292		21	22.6	0.167		6	12.8	0.105
glacier	36	36.9	0.575		11	18.8	0.123		3	8.45	0.0943
human oral	39	70.7	1.26		29	67.8	1.22		18	61.6	1.05
human skin	5	59.2	0.476		5	59.2	0.476		4	56.8	0.475
human vaginal	11	78.5	0.809		8	74.7	0.725		4	69.4	0.68
hydrothermal vent	21	11.3	0.0728		3	7.4	0.0491		2	4.68	0.0488
mammalian gut	73	56.8	0.67		44	50.3	0.588		22	43.9	0.517
marine sediment	162	19	0.469		57	12.1	0.291		13	6.06	0.12
marine water	85	44.5	0.742		41	36.3	0.547		13	19.1	0.33
phyllosphere	15	24.4	0.263		8	21.8	0.236		3	13.1	0.14
soil	174	25.1	1.01		86	17.8	0.669		25	7.56	0.184
wastewater	38	21.8	0.366		18	18.7	0.285		4	13.3	0.0415
