## Supplementary material for "Comprehensive identification of bacterial and archaeal habitat associations using IndicPiper": Table S4

### Sheet: Sheet1
Table S4. Exact strings used for the habitat search.
Habitat	Strings
freshwater sediment	freshwater sediment
freshwater water	aquatic, freshwater, lake water, pond, riverine
glacier	glacier, ice
human oral	human oral, human saliva
human skin	human skin
human vaginal	human vaginal
hydrothermal vent	hydrothermal vent
mammalian gut	human gut, pig gut, bovine gut, sheep gut, goat gut
marine sediment	marine sediment
marine water	marine, seawater
phyllosphere	phyllosphere
soil	soil, rhizosphere
wastewater	wastewater
