## Supplementary material for "Comprehensive identification of bacterial and archaeal habitat associations using IndicPiper": Table S5

### Sheet: Sheet1
Table S4. Computational resources used at each main step or function of the pipeline for the provided IndicPiper database.
Step	RAM	Nodes	NodeType	Cores	Walltime
singlem summarise	413 Gb	1	high memory	32	33 m
countHabitats	442 Mb	1	standard	1	30 s
prepIndicPiper	317 Gb	1	high memory	28	1 h
runIndicPiper	184 Gb	1	high memory	20	8.25 h
checkIndicPiper	3 Gb	1	standard	1	46 s
